# Juvenile Huntington’s Disease and Other PolyQ diseases, Update on Neurodevelopmental Character and Comparative Bioinformatic Review of Transcriptomic Data

**DOI:** 10.1101/2021.02.19.431958

**Authors:** Karolina Świtońska-Kurkowska, Bart Krist, Joanna Maria Delimata, Maciej Figiel

## Abstract

Polyglutamine (PolyQ) diseases are neurodegenerative disorders caused by the CAG repeat expansion mutation in affected genes resulting in toxic proteins containing a long chain of glutamines. There are nine PolyQ diseases: Huntington’s disease (HD), spinocerebellar ataxias (types 1, 2, 3, 6, 7, and 17), dentatorubral-pallidoluysian atrophy (DRPLA), and spinal bulbar muscular atrophy (SBMA). In general, longer CAG expansions and longer glutamine tracts lead to earlier disease presentations in PolyQ patients. Rarely, cases of extremely long expansions are identified for PolyQ diseases, and they consistently lead to juvenile or sometimes very severe infantile-onset polyQ syndromes. In apparent contrast to the very long CAG tracts, shorter CAGs and PolyQs in proteins seems to be the evolutionary factor enhancing human cognition. Therefore, polyQ tracts in proteins can be modifiers of brain development and disease drivers, which contribute neurodevelopmental phenotypes in juvenile- and adult-onset PolyQ diseases. Therefore we performed a bioinformatics review of published RNAseq polyQ expression data resulting from the presence of polyQ genes in search of neurodevelopmental expression patterns and comparison between diseases. The expression data were collected from cell types reflecting stages of development such as iPSC, neuronal stem cell, neurons, but also the adult patients and models for PolyQ disease. Our comparative bioinformatic review highlighted several (neuro)developmental pathways and genes identified within PolyQ diseases and mouse models responsible for neural growth, synaptogenesis, and synaptic plasticity.
