## Supplementary Table S3. for "Juvenile Huntington’s Disease and Other PolyQ diseases, Update on Neurodevelopmental Character and Comparative Bioinformatic Review of Transcriptomic Data"

### Sheet: HD and SCA1
Supplementary Table S3. Biological processes, molecular function and cellular components ClueGO analysis for common transcriptionally downregulated genes in HD and SCA1 mice.
GOID	GOTerm	Ontology Source	Term PValue	Term PValue Corrected with Bonferroni step down	Group PValue	Group PValue Corrected with Bonferroni step down	GOLevels	GOGroups	% Associated Genes	Nr. Genes	Associated Genes Found
GO:0034702	ion channel complex	GO_CellularComponent-EBI-UniProt-GOA-ACAP-ARAP_08.05.2020_00h00	1.13443e-11	3.85708e-10	1.74619e-12	1.04772e-11	[4, 5, 6]	Group3	4.56026	14	[Chrna3, Chrnb4, Gabrq, Glra1, Hcn4, Kcnc2, Kcng4, Kcnip1, Kcns3, Mcub, Scn4b, Scn7a, Vwc2, Vwc2l]
KEGG:04080	Neuroactive ligand-receptor interaction	KEGG_08.05.2020	6.47963e-11	2.13828e-09	9.63852e-12	4.81926e-11	[-1]	Group5	4	14	[Agt, Cck, Chrm5, Chrna3, Chrnb4, Gabrq, Glra1, Grp, Htr4, Htr7, Nmbr, Npy2r, Rxfp3, Trhr]
GO:0007218	neuropeptide signaling pathway	GO_BiologicalProcess-EBI-UniProt-GOA-ACAP-ARAP_08.05.2020_00h00	1.42846e-08	4.57109e-07	1.1041e-08	3.31231e-08	[4, 5, 6]	Group0	6.95652	8	[Cartpt, Glra1, Gpr139, Grp, Nmbr, Npy2r, Pnoc, Rxfp3]
GO:0034703	cation channel complex	GO_CellularComponent-EBI-UniProt-GOA-ACAP-ARAP_08.05.2020_00h00	1.90619e-08	5.9092e-07	1.74619e-12	1.04772e-11	[5, 6, 7]	Group3	4.34783	10	[Hcn4, Kcnc2, Kcng4, Kcnip1, Kcns3, Mcub, Scn4b, Scn7a, Vwc2, Vwc2l]
GO:0051952	regulation of amine transport	GO_BiologicalProcess-EBI-UniProt-GOA-ACAP-ARAP_08.05.2020_00h00	4.48377e-07	1.34513e-05	2.08727e-09	8.34907e-09	[4, 5, 6]	Group4	5.7377	7	[Agt, Cartpt, Cck, Chrna3, Npy2r, Pcp4, Rgs4]
GO:0031644	regulation of nervous system process	GO_BiologicalProcess-EBI-UniProt-GOA-ACAP-ARAP_08.05.2020_00h00	5.44665e-07	1.57953e-05	2.08727e-09	8.34907e-09	[4, 5]	Group4	4.34783	8	[Agt, Cartpt, Cck, Chrnb4, Glra1, Nptx2, Npy2r, Rgs4]
GO:0001508	action potential	GO_BiologicalProcess-EBI-UniProt-GOA-ACAP-ARAP_08.05.2020_00h00	1.43932e-06	4.03008e-05	1.74619e-12	1.04772e-11	[4]	Group3	4.82759	7	[Chrnb4, Glra1, Hcn4, Kcnc2, Kcnip1, Scn4b, Scn7a]
GO:0051969	regulation of transmission of nerve impulse	GO_BiologicalProcess-EBI-UniProt-GOA-ACAP-ARAP_08.05.2020_00h00	1.69409e-06	4.57404e-05	2.08727e-09	8.34907e-09	[3, 4, 5, 6]	Group4	17.3913	4	[Agt, Cartpt, Chrnb4, Glra1]
GO:0051954	positive regulation of amine transport	GO_BiologicalProcess-EBI-UniProt-GOA-ACAP-ARAP_08.05.2020_00h00	2.01932e-06	5.25024e-05	2.08727e-09	8.34907e-09	[3, 4, 5, 6, 7]	Group4	9.25926	5	[Agt, Cartpt, Cck, Npy2r, Pcp4]
GO:0007588	excretion	GO_BiologicalProcess-EBI-UniProt-GOA-ACAP-ARAP_08.05.2020_00h00	3.42489e-06	8.21974e-05	9.63852e-12	4.81926e-11	[3]	Group5	8.33333	5	[Agt, Chrna3, Chrnb4, Htr7, Stc1]
GO:0006937	regulation of muscle contraction	GO_BiologicalProcess-EBI-UniProt-GOA-ACAP-ARAP_08.05.2020_00h00	3.40435e-06	8.51087e-05	9.63852e-12	4.81926e-11	[5, 6]	Group5	4.24242	7	[Chrna3, Chrnb4, Hcn4, Htr7, Npy2r, Stc1, Tnnt1]
GO:0015844	monoamine transport	GO_BiologicalProcess-EBI-UniProt-GOA-ACAP-ARAP_08.05.2020_00h00	4.62658e-06	0.000106411	2.08727e-09	8.34907e-09	[5]	Group4	5.35714	6	[Agt, Cartpt, Chrm5, Htr7, Npy2r, Pcp4]
GO:0060079	excitatory postsynaptic potential	GO_BiologicalProcess-EBI-UniProt-GOA-ACAP-ARAP_08.05.2020_00h00	5.95665e-06	0.000131046	2.08727e-09	8.34907e-09	[5, 6, 7, 8, 9]	Group4	5.12821	6	[Chrm5, Chrna3, Chrnb4, Glra1, Npy2r, Rgs4]
GO:0060073	micturition	GO_BiologicalProcess-EBI-UniProt-GOA-ACAP-ARAP_08.05.2020_00h00	1.17165e-05	0.000246047	9.63852e-12	4.81926e-11	[4]	Group5	25	3	[Chrna3, Chrnb4, Htr7]
GO:0008076	voltage-gated potassium channel complex	GO_CellularComponent-EBI-UniProt-GOA-ACAP-ARAP_08.05.2020_00h00	1.50841e-05	0.000301683	1.74619e-12	1.04772e-11	[4, 5, 6, 7, 8, 9]	Group3	6.17284	5	[Hcn4, Kcnc2, Kcng4, Kcnip1, Kcns3]
GO:0051899	membrane depolarization	GO_BiologicalProcess-EBI-UniProt-GOA-ACAP-ARAP_08.05.2020_00h00	2.01975e-05	0.000383753	1.74619e-12	1.04772e-11	[4]	Group3	5.81395	5	[Cck, Hcn4, Myoc, Scn4b, Scn7a]
GO:1903351	cellular response to dopamine	GO_BiologicalProcess-EBI-UniProt-GOA-ACAP-ARAP_08.05.2020_00h00	3.27065e-05	0.000588717	6.8955e-05	6.8955e-05	[5, 6, 7, 8]	Group2	5.26316	5	[Chrm5, Hcn4, Htr4, Htr7, Rgs4]
GO:0008306	associative learning	GO_BiologicalProcess-EBI-UniProt-GOA-ACAP-ARAP_08.05.2020_00h00	6.8955e-05	0.00117223	2.08727e-09	8.34907e-09	[4, 7]	Group4	4.5045	5	[Agt, Cck, Nptx2, Rgs16, Tafa2]
GO:0098960	postsynaptic neurotransmitter receptor activity	GO_BiologicalProcess-EBI-UniProt-GOA-ACAP-ARAP_08.05.2020_00h00	9.21778e-05	0.00147484	9.63852e-12	4.81926e-11	[5, 6, 7, 8, 9]	Group5	4.23729	5	[Chrm5, Chrna3, Chrnb4, Glra1, Nptx2]
GO:0005230	extracellular ligand-gated ion channel activity	GO_BiologicalProcess-EBI-UniProt-GOA-ACAP-ARAP_08.05.2020_00h00	9.21778e-05	0.00147484	9.63852e-12	4.81926e-11	[7, 8, 9, 10, 11]	Group5	4.23729	5	[Chrm5, Chrna3, Chrnb4, Gabrq, Glra1]
GO:0003014	renal system process	GO_BiologicalProcess-EBI-UniProt-GOA-ACAP-ARAP_08.05.2020_00h00	0.000103794	0.00155691	9.63852e-12	4.81926e-11	[3]	Group5	4.13223	5	[Agt, Chrna3, Chrnb4, Htr7, Stc1]
GO:0006940	regulation of smooth muscle contraction	GO_BiologicalProcess-EBI-UniProt-GOA-ACAP-ARAP_08.05.2020_00h00	0.000136613	0.00191258	9.63852e-12	4.81926e-11	[6, 7]	Group5	5.88235	4	[Chrna3, Chrnb4, Htr7, Npy2r]
GO:0050433	regulation of catecholamine secretion	GO_BiologicalProcess-EBI-UniProt-GOA-ACAP-ARAP_08.05.2020_00h00	0.000179942	0.00233925	2.08727e-09	8.34907e-09	[4, 5, 6, 7, 8]	Group4	5.47945	4	[Agt, Cartpt, Npy2r, Pcp4]
WP:234	Peptide GPCRs	WikiPathways_08.05.2020	0.00258562	0.00258562	1.1041e-08	3.31231e-08	[-1]	Group0	4.22535	3	[Nmbr, Npy2r, Trhr]
GO:0008542	visual learning	GO_BiologicalProcess-EBI-UniProt-GOA-ACAP-ARAP_08.05.2020_00h00	0.00258562	0.00258562	3.18301e-05	6.36602e-05	[3, 5, 6, 8]	Group1	4.22535	3	[Cck, Rgs16, Tafa2]
WP:570	Monoamine GPCRs	WikiPathways_08.05.2020	0.000274127	0.00274127	6.8955e-05	6.8955e-05	[-1]	Group2	9.09091	3	[Chrm5, Htr4, Htr7]
GO:0086010	membrane depolarization during action potential	GO_BiologicalProcess-EBI-UniProt-GOA-ACAP-ARAP_08.05.2020_00h00	0.000249898	0.00274888	1.74619e-12	1.04772e-11	[5]	Group3	9.375	3	[Hcn4, Scn4b, Scn7a]
GO:0031646	positive regulation of nervous system process	GO_BiologicalProcess-EBI-UniProt-GOA-ACAP-ARAP_08.05.2020_00h00	0.000308933	0.0027804	2.08727e-09	8.34907e-09	[3, 4, 5, 6]	Group4	4.7619	4	[Cartpt, Cck, Chrnb4, Rgs4]
GO:0005272	sodium channel activity	GO_BiologicalProcess-EBI-UniProt-GOA-ACAP-ARAP_08.05.2020_00h00	0.000244094	0.00292912	1.74619e-12	1.04772e-11	[7, 8, 9, 10, 11]	Group3	5.06329	4	[Agt, Hcn4, Scn4b, Scn7a]
GO:0015872	dopamine transport	GO_BiologicalProcess-EBI-UniProt-GOA-ACAP-ARAP_08.05.2020_00h00	0.00175388	0.00350775	2.08727e-09	8.34907e-09	[5, 6, 7]	Group4	4.83871	3	[Chrm5, Npy2r, Pcp4]
GO:1904315	transmitter-gated ion channel activity involved in regulation of postsynaptic membrane potential	GO_BiologicalProcess-EBI-UniProt-GOA-ACAP-ARAP_08.05.2020_00h00	0.00117594	0.00352781	2.08727e-09	8.34907e-09	[6, 7, 8, 9, 10, 11, 12, 13]	Group4	5.55556	3	[Chrna3, Chrnb4, Glra1]
R-MMU:375280	Amine ligand-binding receptors	REACTOME_Pathways_08.05.2020	0.00045161	0.00361288	6.8955e-05	6.8955e-05	[-1]	Group2	7.69231	3	[Chrm5, Htr4, Htr7]
GO:0004993	G protein-coupled serotonin receptor activity	GO_BiologicalProcess-EBI-UniProt-GOA-ACAP-ARAP_08.05.2020_00h00	0.00045161	0.00361288	6.8955e-05	6.8955e-05	[5, 6, 7, 8, 9, 10, 11]	Group2	7.69231	3	[Chrm5, Htr4, Htr7]
R-MMU:1296072	Voltage gated Potassium channels	REACTOME_Pathways_08.05.2020	0.000523865	0.00366705	1.74619e-12	1.04772e-11	[-1]	Group3	7.31707	3	[Kcnc2, Kcng4, Kcns3]
R-MMU:1296127	Activation of voltage gated Potassium channels	REACTOME_Reactions_08.05.2020	0.000523865	0.00366705	1.74619e-12	1.04772e-11	[-1]	Group3	7.31707	3	[Kcnc2, Kcng4, Kcns3]
GO:0051955	regulation of amino acid transport	GO_BiologicalProcess-EBI-UniProt-GOA-ACAP-ARAP_08.05.2020_00h00	0.00105354	0.00421417	3.18301e-05	6.36602e-05	[5, 6, 7, 8, 9]	Group1	5.76923	3	[Agt, Cck, Rgs4]
GO:0051955	regulation of amino acid transport	GO_BiologicalProcess-EBI-UniProt-GOA-ACAP-ARAP_08.05.2020_00h00	0.00105354	0.00421417	2.08727e-09	8.34907e-09	[5, 6, 7, 8, 9]	Group4	5.76923	3	[Agt, Cck, Rgs4]
GO:0008188	neuropeptide receptor activity	GO_BiologicalProcess-EBI-UniProt-GOA-ACAP-ARAP_08.05.2020_00h00	0.000885609	0.00442804	1.1041e-08	3.31231e-08	[5, 6, 7, 8]	Group0	6.12245	3	[Gpr139, Nmbr, Npy2r]
GO:0015464	acetylcholine receptor activity	GO_BiologicalProcess-EBI-UniProt-GOA-ACAP-ARAP_08.05.2020_00h00	0.000783745	0.00470247	9.63852e-12	4.81926e-11	[6, 7, 8, 9, 10]	Group5	6.38298	3	[Chrm5, Chrna3, Chrnb4]
