## Supplementary Table S4. for "Juvenile Huntington’s Disease and Other PolyQ diseases, Update on Neurodevelopmental Character and Comparative Bioinformatic Review of Transcriptomic Data"

### Sheet: ANALYSIS
	Supplementary Table S4. Comparison analysis between scRNA-seq data from Haremaki et al., 2019 and human data collected for our comparative study. We compared down- and upregulated genes from our cohort to
	each group of markers specific to a particular cell population identified in scRNA-seq of healthy neuruloids, neuroepithelial identity NE1 and NE2, neurons, skin, neural crest (NC), placode and U1 neurons,
	and also to a list of differentially expressed genes in NE and NC populations in HD neuruloids.
		NE1	NE2	Neurons	Skin	NC	Placode	U1	NE_56CAG_vs_RUES2	NC_56CAG_vs_RUES2
	iPSC/J/down	-	-	PPP1R17, ACTA1	HAND1, COL3A1, CDKN1A	-	PPP1R17	-	-	-
	iPSC/J/up	-	-	KHDRBS3, XKR4	BMP5, CSRP1	-		-	KHDRBS3, LRRC61	TXNIP, LRRC61
	ESC/A/down	TXNIP, LRRC61	-	ADCYAP1, CAMKK2, DENND1B	SEPP1, ZNF703	-	-	-	PKIB	PKIB
	ESC/A/up	WLS, MAP2, ZBTBI6	RFX3, DST, TRPM3, WLS, GRP, MAP2	CNIH2, XKR7, KLF7, PRDMI2, NCAM1, MAP2, KCNC2, BCL7A, SIX3, GRIA4, AMER2, DST	LRRN3, TFAP2A	NUDT4, CDH6, TFAP2A, SCRG1	-	-	TRPM3, H2AFY, ZBTB16, TFAP2A, GRP	H2AFY
	NSC/A/down	-	-	TPD52, MAPK8IP2, WDR47	MME, KRT19	ALX1	-	-	PKIB	PKIB, ALX1, WIPI2
	NSC/A/up	RIC3	LMX1A, C16orf118	WDR72, MYT1, CLDN5, ACOT7, ICK, AKAP6, NFASC, SEZ6L2, PRDM12, TUBB4A, CCDC60	COL1A2, SEPP1, RBM47, S100A11, KRT18, CTHRC1, PLD3, COL1A1,	COL1A2, CTSC, TSPO, S100A11, EDNRB, GPX7	COL1A2, PRDM12	-	LMX1A, RIC3	HAUS1, RASL12, BMF, S100A11, GPX7
	NSC/J/down	CLDN1, STOX1, RIC3, CNTNAP2	STOX1, LRP2, KIF21A	DRD2, KIF19, NKAIN1, GPM6A, SRGAP3, PODXL2, PPP1R1A, KIF21A	NRXN3, MSX1, HAND1, RAB3B, TSPAN2, FREM2, CNTNAP2	CDH6	ISL1, KIF19, PPP1R1A	-	CLDN1, PMEL, RIC3,	RASL12, MSX1, PMEL
	NSC/J/up	EMX2, LYPD1, DPYSL5	LYPD1	KHDRBS3, PRDM12, OLFM1, INSM1, EDIL3, SLCO5A1, SRRM4, BRSK2, DUSP8, CTNND2, CLSTN2, DPYSL5, NDUFA4L2, EBF2, KCNH2	CSRP1, ANXA3, TSPAN2, ADAMTS19, COL3A1, ARHGAP10,	MMP17, TFAP2B	PRDM12, SRRM4, TFAP2B	-	KHDRBS3, LRRC61, TFAP2B,	LRRC61, LMNA
	neurons/J/down	GPC3, LHX5, TMC5, SULF1, ZIC1, FST, CXADR, RIC3, PBX3, MIAT, LMO3, WNT7B	ALCAM, TFPI, LRP2, ZIC1, MAB21L2, LMO3, MIAT, PBX3, KIF21A, CXADR	ADAMTS5, GRIA4, GFRA1, KCNC2, ADAM12, CA10, LHX9, DRD2, EBF2, ONECUT3, ADCYAP1, NTRK1, EBF3, TSTD1, ST18, NRXN1, CXADR, GNAZ, ELAVL2, KIF21A, SYBU, NFASC, RCOR2, GPR56, FAM219A, SRCIN1, CADM3, APC, MYO5A, ATCAY, NDRG4, MIAT, ONECUT2, CD200, CYT1, NOVA2, NELL2, SCG3, KIF3C, MAPT, INSM1, NEUROD1, SCRT2, STMN4, HPCA, ELAVL3, CELF3, ADD2, RBFOX3, CELF4, MFNG, GNG3, GNG4, OLFM1, CAMKV, RAB3A, CNTN2, F…	GATA3, SNX10, EFNB2, NMNAT2, SLC2A3, IRX3, TFAP2A, TSTD1, CYP1B1, TWIST1, CDKN1A, MSX2, ACTA2, IGFBP7, HNMT, HHIP, FREM2, UNC5C, SLC7A11, HLA-B	MYCN, TFAP2B, TFAP2A, ETS1, HNMT, EDNRB, LPAR6, LGALS1, CDH6	GFRA1, NTRK1, SIX1, ACTC1, TFAP2B, ELAVL2, RNF165, MYCN, STMN2, ELAVL3, NEUROD1, NTN5	EGR1, ALCAM	CRNDE, PKIB, ZIC1, TFAP2A, MTRNR2L1, TFAP2B, RIC3, EFNB2, LMO3, BNIP3, NEBL	HLA-B, RBMS1, HNMT, PKIB, MSX2, ACTC1, TSTD1, EFNB2, BNIP3, ALDOC, GUCA1A
	neurons/J/up	FST	CAP2	KHDRBS3, CDKN1C, ADAMTS5, CBFA2T2	MT1E, MT1F, MT2A, MME, MSX1, YBX3, CDH11, NQO1, WWTR1, GAS1, ANXA11, S100A11, ARHGAP29, COL3A1, COL4A1, COL1A1, COL1A2, FILIP1L, LGALS3, PTRF, AXL, ANXA1, VCL, ARHGAP10, DIAPH2, IQGAP1, SAMD4A, MBNL3, CYP1B1, PCOLCE	KANK4, SNAI2, CCDC3, S100A11, PLEKHA4, COL1A2, EDNRA, COL11A2, ITGA4, CTSC, FBLN1, LAMB1	COLGALT2, YBX3, COL1A2, CBFA2T2	HIST1H1D, HIST1H1C,	KHDRBS3, TPM1, CAP2, TMEM38B, GAS1, PKIB	HIST1H1D, GUCA1A, TPM1, LMNA, MSX1, NQO1, CCDC3, S100A11, PLEKHA4, C20orf27, PKIB, IGFBP4, CPVL, PRKAG1, PMP22, FDPS, TRAF7, GRN, BCAP31, RASL12
	neurons/A/down	KCNA1	PLCXD3	TAC1, LMO1, NNAT, RAB18	ANXA1, MT2A, IGFBP7, COL1A2, HLA-C, MT1F, MT1E, S100A6	CDH6, COL1A2, LGALS1	COL1A2, NNAT, S100A6	-	RBM3, LRRC61, NNAT	RBM3, LRRC61, NNAT, NEAT1
	neurons/A/up	GJA1, HES5, SOX3, FST, TGIF1, POU3F2, SALL4, FGFR2, IRX2, OTX2, SULF1, GREB1L, LSR, PTPN13, C6orf141, RSPO3, PAX6, SFRP2, ZIC2, WNT7B	ID1, ZFHX4-AS1, MAB21L2, ZIC2, PAX6, RSPO3, PTPN13, LGR4, POU4F1, MMRN1, OTX2, FGFR2, COL4A6, TFPI, BOC, RFX4, GJA1	DYNLL2, C1orf53, SHOX2, NEFM, PPP1R1A, EBF3, NHLH2, NKAIN4, SLC2A1, MFNG, GREB1L, NGFR, SNCG, POU4F1, BMP7, ONECUT1, NEUROG1, POU3F2	RAB3B, KI110101, COL3A1, TFAP2A, C6orf141, LTBP1, FAM89A, MXRA8, TRIP6, IRX3, WEE1, ADAMTS19, BMP7, ACTA2, MFGE8, CDK6, SDC4, DIAPH3, CD9, GAS1, ZFP36L2, WWTR1, FBN2, YBX3, EMP2, MYL9, LITAF, MYBL2, YAP1, SLC1A3, HMGA2, MT1F, MT1E, MT2A	NPR3, TFAP2A, PLEKHA4, NKD1, NGFR, RAB13, FKBP10, FBLN1, OAF, SMOC1, LPAR6, MGST1, LDLRAP1, GYPC, AIF1L, ATP1A2, EDNRB, L1TD1, TFAP2B, HMGA2, CCND1	NEFM, PPP1R1A, RGS5, HEYL, NKD1, SNCG, CDCA7, E2F1, NEUROG1, YBX3, LDLRAP1, TFAP2B	KIAA0101, ZIC2, SKIDA1, CLSPN, NR6A1, SMC4, TPX2, MAD2L1, CKS1B, NUSAP1, ASPM, UBE2C, ATP1A2, MKI67, TOP2A, CENPF	FSTL1, DHFR, ZIC2, TFAP2A, RSPO3, CRNDE, SLC2A1, AJUBA, POU4F1, RAB34, GAS1, PMEL, FGFR2, IRX1, COL4A6, HES5, COL2A1, TEAD2, TFAP2B, CCND1, GJA1	ID1, DHFR, SRSF6, PRKAR1A, ACAA2, CENPN, TP53I3, MCM3, PLEKHA4, FABP7, TRIP6, CTDSP1, HIST1H2BK, SPARC, EPB41L2, MCM7, GINS2, RAB34, MSN, OAF, PMEL, SELENBP1, MYL9, MCM5, LDLRAP1, BIRC5, AIF1L, TEAD2, CCND1
